# An alternative AUG codon in segment 5 of the 2009 pandemic influenza A virus is a swine-derived virulence motif

**DOI:** 10.1101/738427

**Authors:** Helen M. Wise, Eleanor Gaunt, Jihui Ping, Barbara Holzer, Seema Jasim, Samantha J. Lycett, Lita Murphy, Alana Livesey, Russell Brown, Nikki Smith, Sophie Morgan, Becky Clark, Katerine Kudryavtseva, Philippa M. Beard, Jonathan Nguyen-Van-Tam, Francisco J. Salguero, Elma Tchilian, Bernadette M. Dutia, Earl G. Brown, Paul Digard

**Author notes:** Equal contributions (Helen M. Wise, Eleanor Gaunt). HMW: Clinical biochemistry, Clock Tower building, Western General Hospital, Edinburgh, EH4 2XU, UK. JP: Institute of Immunology, College of Veterinary Medicine, Nanjing Agricultural University, China. SJ: MRC-University of Glasgow Centre for Virus Research, Glasgow, G61 1QH, UK. SM: Respiratory Medicine Unit, NDM Experimental Medicine, University of Oxford, John Radcliffe Hospital, Oxford, OX3 9DU, UK. Corresponding author: Paul Digard.

## Abstract

The 2009 influenza A virus (IAV) pandemic (pdm2009) was caused by a swine H1N1 virus with several atypical genetic features. Here, we investigate the origin and significance of an upstream AUG (uAUG) codon in the 5’-untranslated region of the NP gene. Phylogeny indicated that the uAUG codon arose in the classical swine IAV lineage in the mid 20^th^ Century, and has become fixed in the current triple reassortant, variant pdm2009 swine IAV and human pdm2009 lineages. Functionally, it supports leaky ribosomal initiation *in vitro* and *in vivo* to produce two isoforms of NP: canonical, and a longer “eNP”. The uAUG codon had little effect on viral gene expression or replication *in vitro*. However, in both murine and porcine models of IAV infection, removing the uAUG codon gene attenuated pdm2009 virus pathogenicity. Thus, the NP uAUG codon is a virulence factor for swine IAVs with proven zoonotic ability.
