## Supplemental Table 6 for "An alternative AUG codon in segment 5 of the 2009 pandemic influenza A virus is a swine-derived virulence motif"

### Sheet: Table S5
				Scores 0-4 (Morgan et al. scoring system)					"Iowa" NP staining
Histo ref	Pig#	Organ	Section	Necrosis	Airway inflamm	L cuffing	Exudate	Septal	IHC airway	IHC alv/sep	Score Morgan	26		WT
18/0486	43	Lung	A (Right Ap)	1	1	2	1	1	1	1
		Lung	B (Right Mid)	4	4	4	4	4	3	3
		Lung	C (Right Cau)	0	0	0	0	0	0	0	Gross Halbur	4
Histo ref	Pig#	Organ	Section	Necrosis	Airway inflamm	L cuffing	Exudate	Septal	IHC airway	IHC alv/sep	Score Morgan	21
18/0487	44	Lung	A (Right Ap)	4	4	4	4	4	3	3
		Lung	B (Right Mid)	0	0	1	0	0	0	0
		Lung	C (Right Cau)	0	0	0	0	0	0	0	Gross Halbur	6
Histo ref	Pig#	Organ	Section	Necrosis	Airway inflamm	L cuffing	Exudate	Septal	IHC airway	IHC alv/sep	Score Morgan	20
18/0488	48	Lung	A (Right Ap)	0	0	0	0	0	0	0
		Lung	B (Right Mid)	4	4	4	4	4	3	3
		Lung	C (Right Cau)	0	0	0	0	0	0	0	Gross Halbur	8
Histo ref	Pig#	Organ	Section	Necrosis	Airway inflamm	L cuffing	Exudate	Septal	IHC airway	IHC alv/sep	Score Morgan	30
18/0489	51	Lung	A (Right Ap)	4	4	4	4	4	3	2
		Lung	B (Right Mid)	2	2	2	2	2	2	1
		Lung	C (Right Cau)	0	0	0	0	0	0	0	Gross Halbur	6
Histo ref	Pig#	Organ	Section	Necrosis	Airway inflamm	L cuffing	Exudate	Septal	IHC airway	IHC alv/sep	Score Morgan	24
18/0490	66	Lung	A (Right Ap)	2	2	1	1	1	1	1
		Lung	B (Right Mid)	4	4	3	3	3	1	1
		Lung	C (Right Cau)	0	0	0	0	0	0	0	Gross Halbur	5
Histo ref	Pig#	Organ	Section	Necrosis	Airway inflamm	L cuffing	Exudate	Septal	IHC airway	IHC alv/sep	Score Morgan	18		A28C
18/0491	41	Lung	A (Right Ap)	0	0	0	0	0	0	0
		Lung	B (Right Mid)	4	4	3	3	4	2	1
		Lung	C (Right Cau)	0	0	0	0	0	0	0	Gross Halbur	5
Histo ref	Pig#	Organ	Section	Necrosis	Airway inflamm	L cuffing	Exudate	Septal	IHC airway	IHC alv/sep	Score Morgan	3
18/0492	45	Lung	A (Right Ap)	0	0	0	0	0	0	0
		Lung	B (Right Mid)	0	0	0	0	0	0	0
		Lung	C (Right Cau)	1	1	0	1	0	1	0	Gross Halbur	8
Histo ref	Pig#	Organ	Section	Necrosis	Airway inflamm	L cuffing	Exudate	Septal	IHC airway	IHC alv/sep	Score Morgan	14
18/0493	46	Lung	A (Right Ap)	0	0	0	0	0	0	0
		Lung	B (Right Mid)	3	3	3	3	2	2	1
		Lung	C (Right Cau)	0	0	0	0	0	0	0	Gross Halbur	7
Histo ref	Pig#	Organ	Section	Necrosis	Airway inflamm	L cuffing	Exudate	Septal	IHC airway	IHC alv/sep	Score Morgan	0
18/0494	67	Lung	A (Right Ap)	0	0	0	0	0	0	0
		Lung	B (Right Mid)	0	0	0	0	0	0	0
		Lung	C (Right Cau)	0	0	0	0	0	0	0	Gross Halbur	1
Histo ref	Pig#	Organ	Section	Necrosis	Airway inflamm	L cuffing	Exudate	Septal	IHC airway	IHC alv/sep	Score Morgan	0
18/0495	68	Lung	A (Right Ap)	0	0	0	0	0	0	0
		Lung	B (Right Mid)	0	0	0	0	0	0	0
		Lung	C (Right Cau)	0	0	0	0	0	0	0	Gross Halbur	3

### Sheet: Read me
			Wise et al., An alternative AUG codon that produces an N-terminally extended form of the influenza A virus NP is a virulence factor for swine-derived viruses
			Histopathological changes in the stained lung tissue sections were scored by a veterinary pathologist blinded to the treatment group. Lung histopathology was scored using five parameters (necrosis of the bronchiolar epithelium, airway inflammation, perivascular/bronchiolar cuffing, alveolar exudates and septal inflammation) scored on a five-point scale of 0 to 4 and then summed to give a total sl…
