## Supplemental Table 5 for "An alternative AUG codon in segment 5 of the 2009 pandemic influenza A virus is a swine-derived virulence motif"

### Sheet: Table S4
group	Slide number	Histopathology severity (0-4)						% of lung tissue affected	overall score
		epithelial cell necrosis	perivascular inflammation	peribronch inflammation	interstitial inflammation	interstitial necrosis	lymphocyte cuffs
A28C	2	0	2	1	0.5	0.5	2	10	1
A28C	15	1.5	1.5	1.5	1.5	1.5	1.5	25	1.5		ttest:	A28C vs eng195	0.00545851
A28C	23	1	1	1	0.5	0.5	1	10	1			C28A vs PR8	0.0498253
A28C	25	0	0.5	0	0.5	0.5	0	5	0.5
eng195	5	2	2.5	2.5	1.5	1.5	2	40	2
eng195	8	1.5	2	2.5	1.5	1.5	3	40	2
eng195	11	1	2	2	1.5	1.5	2	25	1.5
eng195	13	0.5	3	3	0.5	0.5	4	50	2.5
eng195	19	1.5	2	1.5	2	2	2	50	2.5
C28A	1	2	2.5	2.5	1.5	0.5	0.5	50	2.5
C28A	10	2	2	2	1.5	1.5	0.5	50	2.5
C28A	18	2	2	2.5	2	2	1	60	2.5
C28A	24	2.5	2.5	2.5	2	2	2	40	2.5
PR8	3	2	2.5	2.5	2	2	1	70	2.5
PR8	7	1.5	2	2	1.5	1.5	1	40	2
PR8	12	1.5	1.5	1.5	1.5	1.5	1	25	2
PR8	20	1.5	1.5	1.5	1.5	1.5	1.5	50	1.5
mock	4	0	0	0.5	0	0	0	0	0
mock	6	0	0	0	0	0	0	0	0
mock	16	0	0	0.5	0	0	0	0	0
mock	17	0	0	0.5	0	0	0	0	0
mock	21		0.5	0.5	0	0	0	0	0
A28C	22	Excluded from analysis because lungs were under-inflated at sample collection, obscuring pathological changes
G28A	14
PR8	9

### Sheet: Readme
		Wise et al., An alternative AUG codon that produces an N-terminally extended form of the influenza A virus NP is a virulence factor for swine-derived viruses.
		Table S4. Formalin-fixed lung sections were stained with haematoxylin and eosin and examined by a veterinary pathologist. Six pathological changes (epithelial cell degeneration and necrosis, perivascular inflammation, peribronchial inflammation, interstitial inflammation, interstitial necrosis and lymphocyte cuffing) were scored on a scale of 0-4. The percentage of lung affected was estimated. Th…
