## Supplemental Table 4 for "An alternative AUG codon in segment 5 of the 2009 pandemic influenza A virus is a swine-derived virulence motif"

### Sheet: Table S4
	Best-fit values	PR8 WT	+uAUG	+ uAUG - AUG1	Eng195 WT	- uAUG	uAUG Up
	LogEC50	3.645	3.541	3.584	3.742	3.458	3.727
	HillSlope	1.261	0.8965	1.322	1.082	1.296	1.151
	EC50	4414	3477	3839	5520	2871	5339
	Std. Error
	LogEC50	0.09734	0.1168	0.08923	0.1113	0.1175	0.1028
	HillSlope	0.2635	0.1801	0.2407	0.2622	0.3009	0.268
	95% Confidence Intervals
	LogEC50	3.446 to 3.844	3.299 to 3.783	3.391 to 3.777	3.508 to 3.976	3.211 to 3.705	3.511 to 3.943
	HillSlope	0.7208 to 1.800	0.5238 to 1.269	0.8025 to 1.842	0.5306 to 1.632	0.6640 to 1.928	0.5883 to 1.714
	EC50	2789 to 6986	1993 to 6066	2463 to 5983	3221 to 9459	1626 to 5069	3247 to 8780
	Goodness of Fit
	Degrees of Freedom	28	23	13	18	18	18
	R square	0.8669	0.8667	0.953	0.8912	0.8748	0.9019
	Absolute Sum of Squares	6572	5253	1262	3602	4010	3177
	Sy.x	15.32	15.11	9.853	14.15	14.93	13.29
	Number of points
	Analyzed	30	25	15	20	20	20
	log(agonist) vs. normalized response -- Variable slope

### Sheet: Readme
	Wise, Gaunt et al; Table S4
	Summary statistics for minireplicon assay curve fitting data. See Figure 3
